# New methods on the block: Taxonomic identification of archaeological bones in resin-embedded sediments through palaeoproteomics

**DOI:** 10.1101/2025.03.14.643068

**Authors:** Zandra Fagernäs, Gaudry Troché, Paul Goldberg, Jean-Jacques Hublin, Shannon P. McPherron, William Chase Murphree, Jesper V. Olsen, Dennis Sandgathe, Nikolay Sirakov, Marie Soressi, Tsenka Tsanova, Alain Turq, Michael Wierer, Frido Welker, Vera Aldeias

## Abstract

The integration of biomolecular studies of past organisms with geoarchaeological studies can significantly improve our understanding of the relative chronology and context of archaeologically (in)visible behaviours. However, the complexity and sedimentological heterogeneity of archaeological deposits at a microscopic scale is often not taken into consideration in biomolecular studies. Here, we investigate the preservation and retrieval of palaeoproteomic data from bone fragments embedded in Pleistocene resin-impregnated sediment blocks. We show that resin impregnation has minimal effect on skeletal protein taxonomic identifications in modern skeletal material, but observe an increase in oxidation-related post-translational modifications. We then successfully retrieve proteins from resin-impregnated blocks from the Palaeolithic sites of Bacho Kiro Cave, La Ferrassie and Quinçay. The taxonomic identifications of minute bones encased in resin are in line with previous analyses of the faunal communities of these sites, with a diversity of taxa (*Bos* sp./*Bison* sp., *Equus* sp., *Ursus* sp., and Caprinae) observed at a microscale in Bacho Kiro. This differs from results from La Ferrassie where most of the samples are identified as a single taxon (*Bos* sp./*Bison* sp.) across different areas of the site. The block from Quinçay only provided taxonomic identification of two out of eleven bone-derived samples, likely due to diagenesis. Our work indicates that palaeoproteomes can be retrieved from bone fragments at a microstratigraphic resolution, enabling the detailed study of faunal community composition at a scale that more closely matches that of past human occupations.

**Significance Statement:** Resin-embedded sediment blocks are widely used in archaeology and soil sciences to reconstruct past environments and human behavior, but their potential for biomolecular analysis is underexplored. Here, we demonstrate that ancient proteins can be successfully retrieved from bone fragments embedded in resin-impregnated sediment blocks from Pleistocene archaeological sites. Our findings show that resin impregnation has a minimal impact on protein recovery and that palaeoproteomics enables taxonomic identification of Pleistocene bone fragments at a microstratigraphic scale. This approach allows for reconstructing past faunal communities with unprecedented detail, improving our understanding of ancient ecosystems and the environmental contexts of early hominin occupations.
