## Supplementary Data 1 for "New methods on the block: Taxonomic identification of archaeological bones in resin-embedded sediments through palaeoproteomics"

site	block	archaeological_layer	sample_nr	element-species	experiment_phase	tissue_type	weight_sampled_mg	extraction_batch	pri_stagetip_id	weight_extracted_mg	raw_file	species	sitecount
Bacho Kiro	BK501.1 sideB	N1-I	1	NA	NA	Bone	15	1	P0409	13	20230607_EXPL8_EVO7_GT_collab_DDA_100SPD_P0409_20230612202947	Equus asinus;Equus caballus;Equus przewalskii	1901
Bacho Kiro	BK501.1 sideB	N1-I	2	NA	NA	Bone	34	1	P0410	12	20230607_EXPL8_EVO7_GT_collab_DDA_100SPD_P0410	Bison bison;Bison bonasus;Bos indicus;Bos mutus	2780
Bacho Kiro	BK501.1 sideB	N1-I	3	NA	NA	Bone + matrix	14	1	P0411	11	20230607_EXPL8_EVO7_GT_collab_DDA_100SPD_P0411	Bison bison;Bison bonasus;Bos indicus;Bos mutus	3443
Bacho Kiro	BK501.1 sideB	N1-I	4	NA	NA	Bone	20	1	P0412	10	20230607_EXPL8_EVO7_GT_collab_DDA_100SPD_P0412	Capra hircus;Ovis aries	2402
Bacho Kiro	BK501.1 sideB	N1-I	5	NA	NA	Matrix	28	1	P0413	12	20230607_EXPL8_EVO7_GT_collab_DDA_100SPD_P0413	Capra hircus;Ovis aries	2592
Bacho Kiro	BK501.1 sideB	--	6	NA	NA	Resin + matrix	18	1	P0414	10	20230607_EXPL8_EVO7_GT_collab_DDA_100SPD_P0414	Bison bison;Bison bonasus;Bos indicus;Bos mutus;Bos primigenius;Bos taurus	1943
Bacho Kiro	BK501.2 sideB	N1-I	7	NA	NA	Bone	14	1	P0415	9	20230607_EXPL8_EVO7_GT_collab_DDA_100SPD_P0415	Equus asinus;Equus caballus;Equus przewalskii	2418
Bacho Kiro	BK501.2 sideB	N1-I	8	NA	NA	Bone	31	1	P0416	12	20230607_EXPL8_EVO7_GT_collab_DDA_100SPD_P0416	Bison bison;Bison bonasus;Bos indicus;Bos mutus;Bos primigenius;Bos taurus	1998
Bacho Kiro	BK501.2 sideB	N1-I	9	NA	NA	Bone + matrix	29	1	P0417	12	20230607_EXPL8_EVO7_GT_collab_DDA_100SPD_P0417	Ursus arctos;Ursus maritimus	2661
Bacho Kiro	BK501.2 sideB	N1-I	10	NA	NA	Black bone	9	1	P0418	8	20230607_EXPL8_EVO7_GT_collab_DDA_100SPD_P0418	Bison bison;Bison bonasus;Bos indicus;Bos mutus;Bos primigenius;Bos taurus	855
Bacho Kiro	BK501.2 sideB	N1-I	11	NA	NA	Black bone	12	1	P0419	8	20230607_EXPL8_EVO7_GT_collab_DDA_100SPD_P0419	Bison bison;Bison bonasus;Bos indicus;Bos mutus;Bos primigenius;Bos taurus	1039
Bacho Kiro	BK501.2 sideB	N1-I	12	NA	NA	Matrix	27	1	P0420	10	20230607_EXPL8_EVO7_GT_collab_DDA_100SPD_P0420	Bison bison;Bison bonasus;Bos indicus;Bos mutus;Bos primigenius;Bos taurus	815
Bacho Kiro	BK501.2 sideB	N1-J	13	NA	NA	Matrix	29	1	P0421	12	20230607_EXPL8_EVO7_GT_collab_DDA_100SPD_P0421	signal too low	829
La Ferrassie	LAF406.1	E1-D	14	NA	NA	Bone	15	2	S01	9	20241021_TIMS6_EVO4_PRI_DDA_30SPD_S01_12479	Bison bison;Bison bonasus;Bos indicus;Bos mutus;Bos primigenius;Bos taurus	2016
La Ferrassie	LAF406.1	E1-D	15	NA	NA	Bone	18	2	S02	10.3	20241021_TIMS6_EVO4_PRI_DDA_30SPD_S02_12480	Bison bison;Bison bonasus;Bos indicus;Bos mutus;Bos primigenius;Bos taurus	1524
La Ferrassie	LAF406.1	E1-D	16	NA	NA	Bone	4	2	S03	4	20241021_TIMS6_EVO4_PRI_DDA_30SPD_S03_12481	Odocoileus virginianus	2329
La Ferrassie	LAF406.1	E1-D	17	NA	NA	Black bone	5	2	S04	5	20241021_TIMS6_EVO4_PRI_DDA_30SPD_S04_12482	Bison bison;Bison bonasus;Bos indicus;Bos mutus;Bos primigenius;Bos taurus	997
La Ferrassie	LAF406.1	E1	18	NA	NA	Matrix	15	2	S05	10.5	20241021_TIMS6_EVO4_PRI_DDA_30SPD_S05_12483	Bison bison;Bison bonasus;Bos indicus;Bos mutus;Bos primigenius;Bos taurus	295
La Ferrassie	LAF406.1	--	19	NA	NA	Resin	7	2	NA	7	NA
Quincay	GRL103a	30b	20	NA	NA	Bone + resin	16	2	S06	5.4	20241021_TIMS6_EVO4_PRI_DDA_30SPD_S06_12484	below FDR	349
Quincay	GRL103a	30b	21	NA	NA	Bone + resin	17	2	S07	7.2	20241021_TIMS6_EVO4_PRI_DDA_30SPD_S07_12485	Bubalus bubalis;Odocoileus virginianus	540
Quincay	GRL103a	30b	22	NA	NA	Bone + resin	6	2	S08	6	20241021_TIMS6_EVO4_PRI_DDA_30SPD_S08_12486	below FDR	481
Quincay	GRL103a	--	23	NA	NA	Resin	17	2	S09	7.4	20241021_TIMS6_EVO4_PRI_DDA_30SPD_S09_12487	below FDR	70
Quincay	GRL103b	30b	24	NA	NA	Bone	1	2	S10	1	20241021_TIMS6_EVO4_PRI_DDA_30SPD_S10_12488	below FDR	167
Quincay	GRL103b	30b	25	NA	NA	Bone	25	2	S11	11.2	20241021_TIMS6_EVO4_PRI_DDA_30SPD_S11_12489	below FDR	187
Quincay	GRL103b	40	26	NA	NA	Matrix	9	2	S12	9	20241021_TIMS6_EVO4_PRI_DDA_30SPD_S12_12490	below FDR	349
Quincay	GRL103c	30b	27	NA	NA	Bone	12	2	S13	12	20241021_TIMS6_EVO4_PRI_DDA_30SPD_S13_12491	below FDR	483
Quincay	GRL103c	30b	28	NA	NA	Bone + matrix	7	2	S14	7	20241021_TIMS6_EVO4_PRI_DDA_30SPD_S14_12492	below FDR	113
Quincay	GRL103c	30b	29	NA	NA	Bone	29	2	S15	9.7	20241021_TIMS6_EVO4_PRI_DDA_30SPD_S15_12493	below FDR	420
Quincay	GRL103c	30b	30	NA	NA	Bone + matrix	6	2	S16	6	20241021_TIMS6_EVO4_PRI_DDA_30SPD_S16_12494	Bison bison;Bison bonasus;Bos indicus;Bos mutus;Bos primigenius;Bos taurus	584
Quincay	GRL103c	30b	31	NA	NA	Matrix	14	2	S17	9.9	20241021_TIMS6_EVO4_PRI_DDA_30SPD_S17_12495	below FDR	482
Quincay	GRL103d	30b	32	NA	NA	Black bone	8	2	S18	8	20241021_TIMS6_EVO4_PRI_DDA_30SPD_S18_12496	below FDR	468
Quincay	GRL103d	30b-40	33	NA	NA	Bone + matrix	18	2	S19	10.9	20241021_TIMS6_EVO4_PRI_DDA_30SPD_S19_12497	below FDR	157
Quincay	GRL103d	30b	34	NA	NA	Bone + matrix	32	2	S20	12	20241021_TIMS6_EVO4_PRI_DDA_30SPD_S20_12498	below FDR	160
Quincay	GRL103d	30b-40	35	NA	NA	Matrix	24	2	S21	9.3	20241021_TIMS6_EVO4_PRI_DDA_30SPD_S21_12499	below FDR	289
La Ferrassie	LAF321.2	5b	36	NA	NA	Bone	7	2	S22	7	20241021_TIMS6_EVO4_PRI_DDA_30SPD_S22_12500	Bison bison;Bison bonasus;Bos indicus;Bos mutus;Bos primigenius;Bos taurus	1710
La Ferrassie	LAF321.2	5b	37	NA	NA	Bone	35	2	S23	9.7	20241021_TIMS6_EVO4_PRI_DDA_30SPD_S23_12501	Bison bison;Bison bonasus;Bos indicus;Bos mutus;Bos primigenius;Bos taurus	1248
La Ferrassie	LAF321.2 side B	5b	38	NA	NA	Bone	17	2	S24	9.1	20241021_TIMS6_EVO4_PRI_DDA_30SPD_S24_12502	Bison bison;Bison bonasus;Bos indicus;Bos mutus;Bos primigenius;Bos taurus	2069
La Ferrassie	LAF321.2 side B	5b	39	NA	NA	Bone	21	2	S25	10.5	20241021_TIMS6_EVO4_PRI_DDA_30SPD_S25_12503	Bison bison;Bison bonasus;Bos indicus;Bos mutus;Bos primigenius;Bos taurus	1956
La Ferrassie	LAF321.2 side B	5b	40	NA	NA	Bone	29	2	S26	12.6	20241021_TIMS6_EVO4_PRI_DDA_30SPD_S26_12504	Bison bison;Bison bonasus;Bos indicus;Bos mutus;Bos primigenius;Bos taurus	1669
La Ferrassie	LAF321.2 side B	5b	41	NA	NA	Bone	9	2	S27	9	20241021_TIMS6_EVO4_PRI_DDA_30SPD_S27_12505	Bison bison;Bison bonasus;Bos indicus;Bos mutus;Bos primigenius;Bos taurus	1503
La Ferrassie	LAF321.2 side B	5b	42	NA	NA	Bone + matrix	1	2	S28	1	20241021_TIMS6_EVO4_PRI_DDA_30SPD_S28_12506	Bison bison;Bison bonasus;Bos indicus;Bos mutus;Bos primigenius;Bos taurus	970
La Ferrassie	LAF321.2 side B	--	43	NA	NA	Resin	28	2	NA	12	NA
Bacho Kiro	BK501 sideB	N1-J	44	NA	NA	Bone	6	1	P0422	4	20230607_EXPL8_EVO7_GT_collab_DDA_100SPD_P0422	Ursus arctos	2842
Bacho Kiro	BK501 sideB	N1-J	45	NA	NA	Bone	48	1	P0423	11	20230607_EXPL8_EVO7_GT_collab_DDA_100SPD_P0423	Ursus americanus;Ursus arctos;Ursus maritimus	2725
Bacho Kiro	BK501 sideB	N1-I	46	NA	NA	Matrix	48	1	P0424	12	20230607_EXPL8_EVO7_GT_collab_DDA_100SPD_P0424	Bison bison;Bison bonasus;Bos indicus;Bos mutus;Bos primigenius;Bos taurus	1129
Bacho Kiro	BK501 sideB	N1-J	47	NA	NA	Matrix	36	1	P0425	12	20230607_EXPL8_EVO7_GT_collab_DDA_100SPD_P0425	below FDR	777
Blank	Blank Session1	NA	48	NA	NA	Blank	0	1	P0426	0	20230607_EXPL8_EVO7_GT_collab_DDA_100SPD_P0426	below FDR	766
Resin experiment	Specimen1	NA	49	Ulna, Canis lupus	before resin impregnation	spongy bone	10	2	S29	10	20241021_TIMS6_EVO4_PRI_DDA_30SPD_S29_12507	Canis lupus	3825
Resin experiment	Specimen1	NA	50	Ulna, Canis lupus	before resin impregnation	spongy / compact, bone mix	17.2	2	S30	10.1	20241021_TIMS6_EVO4_PRI_DDA_30SPD_S30_12508	Canis lupus	4031
Resin experiment	Specimen1	NA	51	Ulna, Canis lupus	before resin impregnation	compact bone	16.2	2	S31	8.1	20241021_TIMS6_EVO4_PRI_DDA_30SPD_S31_12509	Canis lupus	3733
Resin experiment	Specimen2	NA	52	Tibia, Bos taurus	before resin impregnation	spongy bone	87.1	2	S32	10	20241021_TIMS6_EVO4_PRI_DDA_30SPD_S32_12510	Bos primigenius;Bos taurus	3861
Resin experiment	Specimen2	NA	53	Tibia, Bos taurus	before resin impregnation	compact bone (small % of spongy bone)	45	2	S33	9.2	20241021_TIMS6_EVO4_PRI_DDA_30SPD_S33_12511	Bos primigenius;Bos taurus	3837
Resin experiment	Specimen2	NA	54	Tibia, Bos taurus	before resin impregnation	compact bone	48.5	2	S34	12.4	20241021_TIMS6_EVO4_PRI_DDA_30SPD_S34_12512	Bos primigenius;Bos taurus	3802
Resin experiment	Specimen3	NA	55	Calcaneus, Bos taurus	before resin impregnation	spongy bone	48.5	2	S35	12.1	20241021_TIMS6_EVO4_PRI_DDA_30SPD_S35_12513	Bos primigenius;Bos taurus	3510
Resin experiment	Specimen3	NA	56	Calcaneus, Bos taurus	before resin impregnation	compact bone	26.9	2	S36	8.5	20241021_TIMS6_EVO4_PRI_DDA_30SPD_S36_12514	Bos primigenius;Bos taurus	3954
Resin experiment	Specimen3	NA	57	Calcaneus, Bos taurus	before resin impregnation	compact bone	32.3	2	S37	8.8	20241021_TIMS6_EVO4_PRI_DDA_30SPD_S37_12515	Bos primigenius;Bos taurus	3636
Resin experiment	ResinBlank	NA	58	no bone; air exposed	before resin impregnation	Blank	0	2	S38	0	20241021_TIMS6_EVO4_PRI_DDA_30SPD_S38_12516	Vulpes vulpes	758
Resin experiment	Specimen1	NA	59	Ulna, Canis lupus	after resin impregnation	spongy bone	53.7	2	S39	11	20241021_TIMS6_EVO4_PRI_DDA_30SPD_S39_12475	Canis lupus	3848
Resin experiment	Specimen1	NA	60	Ulna, Canis lupus	after resin impregnation	spongy / compact, bone mix	48.7	2	S40	11.1	20241021_TIMS6_EVO4_PRI_DDA_30SPD_S40_12517	Canis lupus	3876
Resin experiment	Specimen1	NA	61	Ulna, Canis lupus	after resin impregnation	compact bone	40.7	2	S41	11.9	20241021_TIMS6_EVO4_PRI_DDA_30SPD_S41_12518	Canis lupus	4075
Resin experiment	Specimen2	NA	62	Tibia, Bos taurus	after resin impregnation	spongy bone	25.4	2	S42	10.6	20241021_TIMS6_EVO4_PRI_DDA_30SPD_S42_12519	Bos primigenius;Bos taurus	3222
Resin experiment	Specimen2	NA	63	Tibia, Bos taurus	after resin impregnation	compact bone (small % of spongy bone)	53.3	2	S43	12.6	20241021_TIMS6_EVO4_PRI_DDA_30SPD_S43_12520	Bos primigenius;Bos taurus	2693
Resin experiment	Specimen2	NA	64	Tibia, Bos taurus	after resin impregnation	compact bone	80	2	S44	11.8	20241021_TIMS6_EVO4_PRI_DDA_30SPD_S44_12521	Bos primigenius;Bos taurus	4856
Resin experiment	Specimen3	NA	65	Calcaneus, Bos taurus	after resin impregnation	spongy bone	22.6	2	S45	9.5	20241021_TIMS6_EVO4_PRI_DDA_30SPD_S45_12522	Bos primigenius;Bos taurus	2755
Resin experiment	Specimen3	NA	66	Calcaneus, Bos taurus	after resin impregnation	compact bone	66.6	2	S46	12.8	20241021_TIMS6_EVO4_PRI_DDA_30SPD_S46_12523	Bos primigenius;Bos taurus	3002
Resin experiment	Specimen3	NA	67	Calcaneus, Bos taurus	after resin impregnation	compact bone	73.5	2	S47	9.6	20241021_TIMS6_EVO4_PRI_DDA_30SPD_S47_12524	Bos primigenius;Bos taurus	3134
Resin experiment	ResinBlank	NA	68	no bone; air exposed	after resin impregnation	Blank	0	2	S48	0	20241021_TIMS6_EVO4_PRI_DDA_30SPD_S48_12525	Bison bison;Bison bonasus;Bos indicus;Bos mutus;Bos primigenius;Bos taurus	671
Blank	Blank Session2	NA	69	NA	NA	Blank	0	2	S49	0	20241021_TIMS6_EVO4_PRI_DDA_30SPD_S49_12526	Canis lupus	291
